# Delocalized DNA holes imprint mutation position in mismatch-repair-deficient cancers

**DOI:** 10.64898/2026.10.14.759081

**Authors:** Ji-Yong Sung, Jae-Ho Cheong

## Abstract

One-electron oxidation of DNA generates migrating holes that come to rest at guanine runs, a positional pattern of damage characterized in vitro but not shown to reach somatic mutation in human cancer. In mismatch-repair-deficient gastric, colorectal and endometrial tumours, we find G>T substitutions within guanine runs enriched at the 5′-guanine (0.86–0.87) and depleted at the 3′-guanine (0.05–0.08), specific to G>T and near-identical across all three cancer types. The profile along runs of two to five guanines, including the flattening of the profile as runs lengthen, matches the charge density computed for a delocalized hole without fitting (r = 0.87–0.93); treating the transfer integral as the only free parameter returns 0.073–0.088 eV from four datasets: three tumour cohorts, and mismatch-repair-knockout cells grown without added damage that share no part of the tumour pipeline. A defined one-electron oxidant reproduces the asymmetry in repair-proficient cells, and the strong positional bias persists among high-variant-allele-fraction mutations, arguing against library-preparation oxidation as its principal source. Guanine ionization energy nonetheless does not predict the genomic distribution of C>A substitutions, in any oxidative stratum of non-hypermutated tumours or in the reference signature attributed to reactive oxygen species, delimiting where this chemistry reaches the cancer mutation spectrum.
