## Supplementary Table 1 for "Delocalized DNA holes imprint mutation position in mismatch-repair-deficient cancers"

### Sheet: Contents
Supplementary Table 1
Literature ionization energies of DNA trinucleotide contexts and their mapping onto the 96-channel single-base-substitution classification. No new electronic-structure calculations were performed in this study. A lower ionization energy indicates that a migrating hole is more readily localized at that position and therefore greater susceptibility to one-electron oxidation. All values are gas-phas…
Sheet	Table	Rows
Table S1a	Relative vertical ionization energies of all 64 trinucleotide contexts in B-DNA.	64
Table S1b	Ionization potentials and measured oxidation reactivities of guanine-centred contexts.	16
Table S1c	Mapping of ionization energies onto the SBS96 classification.	32
Table S1d	Ionization potentials as a function of guanine run length.	6

### Sheet: Table S1a
Supplementary Table 1a | Relative vertical ionization energies of all 64 trinucleotide contexts in B-DNA.
Relative vertical ionization energies (IE) of the central base B in each 5′-XBY-3′ stack, calculated by the NDDO-G method in regular B-form geometry. Values are relative to 5′-GGG-3′ = 0 eV; absolute IEs are obtained by adding 7.304 eV. Rank is within the central base. Source: Voityuk et al., Chem Phys Lett 2000;324:430–434, Table 2.
Context	X (5′)	B	Y (3′)	Relative IE (eV)	Absolute IE (eV)	Rank within B	Opposite strand
GGG	G	G	G	0	7.304	1	CCC
GGA	G	G	A	0.132	7.436	5	TCC
GGT	G	G	T	0.265	7.569	9	ACC
GGC	G	G	C	0.303	7.607	13	GCC
AGG	A	G	G	0.001	7.305	2	CCT
AGA	A	G	A	0.134	7.438	6	TCT
AGT	A	G	T	0.266	7.57	10	ACT
AGC	A	G	C	0.304	7.608	14	GCT
TGG	T	G	G	0.026	7.33	3	CCA
TGA	T	G	A	0.157	7.461	7	TCA
TGT	T	G	T	0.288	7.592	11	ACA
TGC	T	G	C	0.326	7.63	15	GCA
CGG	C	G	G	0.036	7.34	4	CCG
CGA	C	G	A	0.168	7.472	8	TCG
CGT	C	G	T	0.299	7.603	12	ACG
CGC	C	G	C	0.336	7.64	16	GCG
GAG	G	A	G	0.442	7.746	1	CTC
GAA	G	A	A	0.575	7.879	6	TTC
GAT	G	A	T	0.697	8.001	9	ATC
GAC	G	A	C	0.717	8.021	10	GTC
AAG	A	A	G	0.459	7.763	2	CTT
AAA	A	A	A	0.502	7.806	5	TTT
AAT	A	A	T	0.718	8.022	11	ATT
AAC	A	A	C	0.736	8.04	12	GTT
TAG	T	A	G	0.486	7.79	3	CTA
TAA	T	A	A	0.617	7.921	7	TTA
TAT	T	A	T	0.747	8.051	13	ATA
TAC	T	A	C	0.765	8.069	15	GTA
CAG	C	A	G	0.496	7.8	4	CTG
CAA	C	A	A	0.629	7.933	8	TTG
CAT	C	A	T	0.749	8.053	14	ATG
CAC	C	A	C	0.769	8.073	16	GTG
GTG	G	T	G	1.283	8.587	1	CAC
GTA	G	T	A	1.454	8.758	5	TAC
GTT	G	T	T	1.592	8.896	9	AAC
GTC	G	T	C	1.697	9.001	12	GAC
ATG	A	T	G	1.319	8.623	2	CAT
ATA	A	T	A	1.489	8.793	6	TAT
ATT	A	T	T	1.615	8.919	10	AAT
ATC	A	T	C	1.73	9.034	13	GAT
TTG	T	T	G	1.391	8.695	3	CAA
TTA	T	T	A	1.545	8.849	7	TAA
TTT	T	T	T	1.648	8.952	11	AAA
TTC	T	T	C	1.831	9.135	16	GAA
CTG	C	T	G	1.406	8.71	4	CAG
CTA	C	T	A	1.576	8.88	8	TAG
CTT	C	T	T	1.762	9.066	14	AAG
CTC	C	T	C	1.812	9.116	15	GAG
GCG	G	C	G	1.545	8.849	1	CGC
GCA	G	C	A	1.714	9.018	5	TGC
GCT	G	C	T	1.892	9.196	9	AGC
GCC	G	C	C	1.959	9.263	12	GGC
ACG	A	C	G	1.561	8.865	2	CGT
ACA	A	C	A	1.73	9.034	6	TGT
ACT	A	C	T	1.906	9.21	10	AGT
ACC	A	C	C	1.971	9.275	14	GGT
TCG	T	C	G	1.612	8.916	3	CGA
TCA	T	C	A	1.77	9.074	7	TGA
TCT	T	C	T	1.957	9.261	11	AGA
TCC	T	C	C	2.021	9.325	15	GGA
CCG	C	C	G	1.628	8.932	4	CGG
CCA	C	C	A	1.796	9.1	8	TGG
CCT	C	C	T	1.968	9.272	13	AGG
CCC	C	C	C	2.031	9.335	16	GGG
The original authors caution against interpreting differences on the order of 0.04 eV.

### Sheet: Table S1b
Supplementary Table 1b | Ionization potentials and measured oxidation reactivities of guanine-centred contexts.
Koopmans ionization potentials at the HF/6-31G* level for the 16 guanine-centred 5′-XGY-3′ triplets, with relative reactivities (k_rel) toward riboflavin-sensitized one-electron oxidation measured in 5′-TXGYT-3′ duplex segments and normalized to 5′-TGG-3′ = 1.0. n.d., not determined; reactivity was not reported for TGT, and for TGC, CGT and CGC the opposite-strand IP is lower and only 3 bp were c…
Context 5′-XGY-3′	Duplex assayed	HF/6-31G* IP (eV)	k_rel (TGG = 1.0)	k_rel SD	log₁₀ k_rel	NDDO-G IE (eV)
GGG	TGGGT	6.34	2.7	0.1	0.431	0
GGA	TGGAT	6.5	0.8	0.02	-0.097	0.132
GGT	TGGTT	6.59	0.9	0.03	-0.046	0.265
GGC	TGGCT	6.63	0.7	0.03	-0.155	0.303
AGG	TAGGT	6.5	1	0.06	0	0.001
AGA	TAGAT	6.73	0.4	0.2	-0.398	0.134
AGT	TAGTT	6.93	0.2	0.04	-0.699	0.266
AGC	TAGCT	7.01	0.1	0.04	-1	0.304
TGG	TTGGT	6.52	1		0	0.026
TGA	TTGAT	6.76	0.3	0.07	-0.523	0.157
TGT	TTGTT	6.96	n.d.			0.288
TGC	TTGCT	7.12	n.d.			0.326
CGG	TCGGT	6.44	2	0.2	0.301	0.036
CGA	TCGAT	6.63	0.4	0.2	-0.398	0.168
CGT	TCGTT	6.91	n.d.			0.299
CGC	TCGCT	6.96	n.d.			0.336
Across the 12 contexts with measured reactivity, Pearson r for log₁₀ k_rel on ionization energy is −0.970 (HF/6-31G*) and −0.706 (NDDO-G); see Fig. 1c.
