## Supplementary code for "Delocalized DNA holes imprint mutation position in mismatch-repair-deficient cancers": ionization_energies.csv

context	centre	IE_rel_NDDOG_eV	IP_HF631Gs_eV	krel	krel_sd
GGG	G	0.0	6.34	2.7	0.1
GGA	G	0.132	6.5	0.8	0.02
GGT	G	0.265	6.59	0.9	0.03
GGC	G	0.303	6.63	0.7	0.03
AGG	G	0.001	6.5	1.0	0.06
AGA	G	0.134	6.73	0.4	0.2
AGT	G	0.266	6.93	0.2	0.04
AGC	G	0.304	7.01	0.1	0.04
TGG	G	0.026	6.52	1.0
TGA	G	0.157	6.76	0.3	0.07
TGT	G	0.288	6.96
TGC	G	0.326	7.12
CGG	G	0.036	6.44	2.0	0.2
CGA	G	0.168	6.63	0.4	0.2
CGT	G	0.299	6.91
CGC	G	0.336	6.96
GAG	A	0.442
GAA	A	0.575
GAT	A	0.697
GAC	A	0.717
AAG	A	0.459
AAA	A	0.502
AAT	A	0.718
AAC	A	0.736
TAG	A	0.486
TAA	A	0.617
TAT	A	0.747
TAC	A	0.765
CAG	A	0.496
CAA	A	0.629
CAT	A	0.749
CAC	A	0.769
GTG	T	1.283
GTA	T	1.454
GTT	T	1.592
GTC	T	1.697
ATG	T	1.319
ATA	T	1.489
ATT	T	1.615
ATC	T	1.73
TTG	T	1.391
TTA	T	1.545
TTT	T	1.648
TTC	T	1.831
CTG	T	1.406
CTA	T	1.576
CTT	T	1.762
CTC	T	1.812
GCG	C	1.545
GCA	C	1.714
GCT	C	1.892
GCC	C	1.959
ACG	C	1.561
ACA	C	1.73
ACT	C	1.906
ACC	C	1.971
TCG	C	1.612
TCA	C	1.77
TCT	C	1.957
TCC	C	2.021
CCG	C	1.628
CCA	C	1.796
CCT	C	1.968
CCC	C	2.031
